# Genetic aberrations in chromatin factors are pervasive, mutually exclusive, associated with a high mutational burden and improved response to checkpoint immunotherapy in cancer

**DOI:** 10.1101/861823

**Authors:** Martina Markovska, Rodney Rosalia, Aleksandra Stajkovska, Sanja Mehandziska, Marija Janevska, Ivan Kungulovski, Zan Mitrev, Goran Kungulovski

**Author notes:** Corresponding author Dr. Goran Kungulovski, Bio Engineering LLC, Laboratory of Genetics and Personalized Medicine, Zan Mitrev Clinic, Ivan Agovski 7-1, 1000, Skopje, Republic of Macedonia.

## Abstract

In recent years, it has been shown that many of the pervasive genetic defects in cancer occur in chromatin modifiers. Herein, we analyzed the distribution and mutual relationships of genetic aberrations in relevant chromatin modifiers in tens of thousands of publicly available cancer datasets. We observed that in general, they are mutually exclusive, and their prevalence is higher in some types of cancers compared to others. Moreover, we observed a strong association between aberrations in selected chromatin modifiers and tumor mutational burden, leading to an improved response to checkpoint immunotherapy. All in all, this study uncovered interesting relationships between chromatin factors and features of cancer, which warrant follow up functional and clinical studies.
