## Additional File 3 for "Genetic aberrations in chromatin factors are pervasive, mutually exclusive, associated with a high mutational burden and improved response to checkpoint immunotherapy in cancer"

### Sheet: MMR vs CM TCGA
Dunn's multiple comparisons test	Mean rank diff.	Significant?	Summary	Adjusted P Value
MMR vs. SMARCA4	2878	Yes	***	0.0009
MMR vs. PBRM1	5756	Yes	****	< 0.0001
MMR vs. ARID1A	4042	Yes	****	< 0.0001
MMR vs. ATRX	7913	Yes	****	< 0.0001
MMR vs. EP300	2234	Yes	*	0.0385
MMR vs. KMT2D	2665	Yes	****	< 0.0001
MMR vs. KMT2C	4320	Yes	****	< 0.0001
MMR vs. SETD2	3977	Yes	****	< 0.0001
MMR vs. KDM6A (UTX)	3544	Yes	****	< 0.0001
MMR vs. DNMT3A	5543	Yes	****	< 0.0001
MMR vs. IDH1	15924	Yes	****	< 0.0001
MMR vs. IDH2	6303	Yes	****	< 0.0001
MMR vs. All	12499	Yes	****	< 0.0001
MMR vs. TP53	9347	Yes	****	< 0.0001
MMR vs. KRAS	8041	Yes	****	< 0.0001
MMR vs. PIK3CA	8663	Yes	****	< 0.0001
MMR vs. APC	4376	Yes	****	< 0.0001
MMR vs. EGFR	6935	Yes	****	< 0.0001
MMR vs. SMARCB1	948.4	No	ns	> 0.9999
MMR vs. ARID1B	1163	No	ns	> 0.9999
MMR vs. ARID2	1602	No	ns	0.9918
MMR vs. SMARCD1	-2044	No	ns	> 0.9999
MMR vs. SMARCE1	391.6	No	ns	> 0.9999
MMR vs. DAXX	189	No	ns	> 0.9999
MMR vs. CHD5	-482.4	No	ns	> 0.9999
MMR vs. CHD2	-267.2	No	ns	> 0.9999
MMR vs. CHD1	-465	No	ns	> 0.9999
MMR vs. CHD3	-345.1	No	ns	> 0.9999
MMR vs. CHD4	2104	No	ns	0.0962
MMR vs. CHD6	568.7	No	ns	> 0.9999
MMR vs. CHD7	923.1	No	ns	> 0.9999
MMR vs. CHD8	-16.15	No	ns	> 0.9999
MMR vs. CREBBP	1605	No	ns	0.72
MMR vs. HDAC2	-250.2	No	ns	> 0.9999
MMR vs. HDAC4	-1185	No	ns	> 0.9999
MMR vs. HDAC9	-506	No	ns	> 0.9999
MMR vs. KMT2A	886.9	No	ns	> 0.9999
MMR vs. SETD1A	-629.6	No	ns	> 0.9999
MMR vs. PRDM9	1356	No	ns	> 0.9999
MMR vs. EZH2	-2459	No	ns	0.6554
MMR vs. NSD1	868.6	No	ns	> 0.9999
MMR vs. NSD2	-1511	No	ns	> 0.9999
MMR vs. KDM5C (JARID1C)	1297	No	ns	> 0.9999
MMR vs. KDM2B	1514	No	ns	> 0.9999
MMR vs. DNMT3B	-895.7	No	ns	> 0.9999
MMR vs. DNMT3L	-1604	No	ns	> 0.9999
MMR vs. DNMT1	-616.5	No	ns	> 0.9999
MMR vs. AICDA	-336.7	No	ns	> 0.9999
MMR vs. MBD1	-911.4	No	ns	> 0.9999
MMR vs. MBD4	-1604	No	ns	> 0.9999
MMR vs. TET2	1312	No	ns	> 0.9999
MMR vs. TET1	350.5	No	ns	> 0.9999
MMR vs. TET3	-724.6	No	ns	> 0.9999
MMR vs. H3F3A	3483	No	ns	> 0.9999
MMR vs. H3F3B	2110	No	ns	> 0.9999
MMR vs. HIST1H3B	2860	No	ns	0.8343
MMR vs. HIST1H1B	1368	No	ns	> 0.9999
MMR vs. PHF6	1742	No	ns	> 0.9999
MMR vs. PHF23	-1061	No	ns	> 0.9999
MMR vs. BRD4	-423	No	ns	> 0.9999
MMR vs. BRD8	-9.617	No	ns	> 0.9999
MMR vs. ING1	1122	No	ns	> 0.9999
MMR vs. POLE and POLD1	-236.3	No	ns	> 0.9999

### Sheet: POLE-POLD1 vs CM TCGA
Dunn's multiple comparisons test	Mean rank diff.	Significant?	Summary	Adjusted P Value
POLE and POLD1 vs. SMARCA4	3114	Yes	***	0.0002
POLE and POLD1 vs. PBRM1	5992	Yes	****	< 0.0001
POLE and POLD1 vs. ARID1A	4278	Yes	****	< 0.0001
POLE and POLD1 vs. ATRX	8150	Yes	****	< 0.0001
POLE and POLD1 vs. CHD4	2340	Yes	*	0.0317
POLE and POLD1 vs. EP300	2470	Yes	*	0.0117
POLE and POLD1 vs. KMT2D	2901	Yes	****	< 0.0001
POLE and POLD1 vs. KMT2C	4556	Yes	****	< 0.0001
POLE and POLD1 vs. SETD2	4213	Yes	****	< 0.0001
POLE and POLD1 vs. KDM6A (UTX)	3781	Yes	****	< 0.0001
POLE and POLD1 vs. DNMT3A	5779	Yes	****	< 0.0001
POLE and POLD1 vs. IDH1	16161	Yes	****	< 0.0001
POLE and POLD1 vs. IDH2	6539	Yes	****	< 0.0001
POLE and POLD1 vs. All	12736	Yes	****	< 0.0001
POLE and POLD1 vs. TP53	9584	Yes	****	< 0.0001
POLE and POLD1 vs. KRAS	8278	Yes	****	< 0.0001
POLE and POLD1 vs. PIK3CA	8899	Yes	****	< 0.0001
POLE and POLD1 vs. APC	4612	Yes	****	< 0.0001
POLE and POLD1 vs. EGFR	7171	Yes	****	< 0.0001
POLE and POLD1 vs. SMARCB1	1185	No	ns	> 0.9999
POLE and POLD1 vs. ARID1B	1399	No	ns	> 0.9999
POLE and POLD1 vs. ARID2	1839	No	ns	0.3941
POLE and POLD1 vs. SMARCD1	-1808	No	ns	> 0.9999
POLE and POLD1 vs. SMARCE1	627.9	No	ns	> 0.9999
POLE and POLD1 vs. DAXX	425.3	No	ns	> 0.9999
POLE and POLD1 vs. CHD5	-246.1	No	ns	> 0.9999
POLE and POLD1 vs. CHD2	-30.91	No	ns	> 0.9999
POLE and POLD1 vs. CHD1	-228.7	No	ns	> 0.9999
POLE and POLD1 vs. CHD3	-108.8	No	ns	> 0.9999
POLE and POLD1 vs. CHD6	805	No	ns	> 0.9999
POLE and POLD1 vs. CHD7	1159	No	ns	> 0.9999
POLE and POLD1 vs. CHD8	220.1	No	ns	> 0.9999
POLE and POLD1 vs. CREBBP	1841	No	ns	0.2673
POLE and POLD1 vs. HDAC2	-13.88	No	ns	> 0.9999
POLE and POLD1 vs. HDAC4	-948.5	No	ns	> 0.9999
POLE and POLD1 vs. HDAC9	-269.7	No	ns	> 0.9999
POLE and POLD1 vs. KMT2A	1123	No	ns	> 0.9999
POLE and POLD1 vs. SETD1A	-393.3	No	ns	> 0.9999
POLE and POLD1 vs. PRDM9	1592	No	ns	0.8382
POLE and POLD1 vs. EZH2	-2223	No	ns	> 0.9999
POLE and POLD1 vs. NSD1	1105	No	ns	> 0.9999
POLE and POLD1 vs. NSD2	-1275	No	ns	> 0.9999
POLE and POLD1 vs. KDM5C (JARID1C)	1533	No	ns	> 0.9999
POLE and POLD1 vs. KDM2B	1751	No	ns	> 0.9999
POLE and POLD1 vs. DNMT3B	-659.4	No	ns	> 0.9999
POLE and POLD1 vs. DNMT3L	-1368	No	ns	> 0.9999
POLE and POLD1 vs. DNMT1	-380.2	No	ns	> 0.9999
POLE and POLD1 vs. AICDA	-100.4	No	ns	> 0.9999
POLE and POLD1 vs. MBD1	-675.1	No	ns	> 0.9999
POLE and POLD1 vs. MBD4	-1368	No	ns	> 0.9999
POLE and POLD1 vs. TET2	1548	No	ns	> 0.9999
POLE and POLD1 vs. TET1	586.7	No	ns	> 0.9999
POLE and POLD1 vs. TET3	-488.3	No	ns	> 0.9999
POLE and POLD1 vs. H3F3A	3719	No	ns	> 0.9999
POLE and POLD1 vs. H3F3B	2347	No	ns	> 0.9999
POLE and POLD1 vs. HIST1H3B	3096	No	ns	0.4781
POLE and POLD1 vs. HIST1H1B	1605	No	ns	> 0.9999
POLE and POLD1 vs. PHF6	1978	No	ns	> 0.9999
POLE and POLD1 vs. PHF23	-825.2	No	ns	> 0.9999
POLE and POLD1 vs. BRD4	-186.7	No	ns	> 0.9999
POLE and POLD1 vs. BRD8	226.7	No	ns	> 0.9999
POLE and POLD1 vs. ING1	1359	No	ns	> 0.9999
POLE and POLD1 vs. MMR	236.3	No	ns	> 0.9999

### Sheet: MMR vs CM MSK-IMPACT
Dunn's multiple comparisons test	Mean rank diff.	Significant?	Summary	Adjusted P Value
MMR vs. SMARCB1	3532	Yes	**	0.0064
MMR vs. SMARCA4	1794	Yes	*	0.0432
MMR vs. PBRM1	3888	Yes	****	< 0.0001
MMR vs. ARID1A	3871	Yes	****	< 0.0001
MMR vs. ATRX	5917	Yes	****	< 0.0001
MMR vs. DAXX	4249	Yes	****	< 0.0001
MMR vs. CREBBP	1911	Yes	*	0.0229
MMR vs. KMT2D	2120	Yes	***	0.0006
MMR vs. KMT2C	2745	Yes	****	< 0.0001
MMR vs. SETD2	3941	Yes	****	< 0.0001
MMR vs. KDM5C	3570	Yes	****	< 0.0001
MMR vs. KDM6A	4229	Yes	****	< 0.0001
MMR vs. IDH1	8254	Yes	****	< 0.0001
MMR vs. IDH2	6121	Yes	****	< 0.0001
MMR vs. H3F3A	5739	Yes	*	0.013
MMR vs. Any MSK gene	10390	Yes	****	< 0.0001
MMR vs. TP53	8790	Yes	****	< 0.0001
MMR vs. KRAS	8307	Yes	****	< 0.0001
MMR vs. PIK3CA	6993	Yes	****	< 0.0001
MMR vs. APC	5298	Yes	****	< 0.0001
MMR vs. EGFR	8923	Yes	****	< 0.0001
MMR vs. ARID1B	789.6	No	ns	> 0.9999
MMR vs. ARID2	1718	No	ns	0.1189
MMR vs. SMARCD1	-873.8	No	ns	> 0.9999
MMR vs. EP300	1716	No	ns	0.1482
MMR vs. KMT2A	1318	No	ns	0.8882
MMR vs. EZH2	1060	No	ns	> 0.9999
MMR vs. NSD1	1335	No	ns	> 0.9999
MMR vs. DNMT3A	2255	No	ns	0.0953
MMR vs. DNMT3B	175.7	No	ns	> 0.9999
MMR vs. DNMT1	67.82	No	ns	> 0.9999
MMR vs. TET2	1928	No	ns	0.1259
MMR vs. TET1	730.8	No	ns	> 0.9999
MMR vs. H3F3B	2415	No	ns	> 0.9999
MMR vs. HIST1H3B	1817	No	ns	> 0.9999
MMR vs. BRD4	851.8	No	ns	> 0.9999
MMR vs. POLE and POLD1	380.3	No	ns	> 0.9999

### Sheet: POLE-POLD1 vs CM MSK-IMPACT
Dunn's multiple comparisons test	Mean rank diff.	Significant?	Summary	Adjusted P Value
POLE and POLD1 vs. SMARCB1	3152	Yes	*	0.0316
POLE and POLD1 vs. PBRM1	3508	Yes	****	< 0.0001
POLE and POLD1 vs. ARID1A	3490	Yes	****	< 0.0001
POLE and POLD1 vs. ATRX	5537	Yes	****	< 0.0001
POLE and POLD1 vs. DAXX	3868	Yes	***	0.0001
POLE and POLD1 vs. KMT2D	1739	Yes	*	0.0196
POLE and POLD1 vs. KMT2C	2364	Yes	***	0.0003
POLE and POLD1 vs. SETD2	3561	Yes	****	< 0.0001
POLE and POLD1 vs. KDM5C	3189	Yes	***	0.0001
POLE and POLD1 vs. KDM6A	3849	Yes	****	< 0.0001
POLE and POLD1 vs. IDH1	7874	Yes	****	< 0.0001
POLE and POLD1 vs. IDH2	5740	Yes	****	< 0.0001
POLE and POLD1 vs. H3F3A	5359	Yes	*	0.032
POLE and POLD1 vs. Any MSK gene	10010	Yes	****	< 0.0001
POLE and POLD1 vs. TP53	8409	Yes	****	< 0.0001
POLE and POLD1 vs. KRAS	7927	Yes	****	< 0.0001
POLE and POLD1 vs. PIK3CA	6612	Yes	****	< 0.0001
POLE and POLD1 vs. APC	4918	Yes	****	< 0.0001
POLE and POLD1 vs. EGFR	8543	Yes	****	< 0.0001
POLE and POLD1 vs. SMARCA4	1414	No	ns	0.4351
POLE and POLD1 vs. ARID1B	409.3	No	ns	> 0.9999
POLE and POLD1 vs. ARID2	1338	No	ns	0.8751
POLE and POLD1 vs. SMARCD1	-1254	No	ns	> 0.9999
POLE and POLD1 vs. EP300	1336	No	ns	> 0.9999
POLE and POLD1 vs. CREBBP	1531	No	ns	0.2561
POLE and POLD1 vs. KMT2A	937.5	No	ns	> 0.9999
POLE and POLD1 vs. EZH2	679.8	No	ns	> 0.9999
POLE and POLD1 vs. NSD1	954.9	No	ns	> 0.9999
POLE and POLD1 vs. DNMT3A	1874	No	ns	0.4796
POLE and POLD1 vs. DNMT3B	-204.6	No	ns	> 0.9999
POLE and POLD1 vs. DNMT1	-312.5	No	ns	> 0.9999
POLE and POLD1 vs. TET2	1548	No	ns	0.7417
POLE and POLD1 vs. TET1	350.5	No	ns	> 0.9999
POLE and POLD1 vs. H3F3B	2035	No	ns	> 0.9999
POLE and POLD1 vs. HIST1H3B	1436	No	ns	> 0.9999
POLE and POLD1 vs. BRD4	471.5	No	ns	> 0.9999
POLE and POLD1 vs. MMR	-380.3	No	ns	> 0.9999

### Sheet: MMR and POLE-POLD1 focused TCGA
Dunn's multiple comparisons test	Mean rank diff.	Significant?	Summary
MMR-all vs. MMR + HIGH TMB CMs	-717	Yes	****
MMR-all vs. MMR + MEDIUM TMB CMs	-462.5	Yes	****
MMR-all vs. MMR + LOW TMB CMs	-321.8	Yes	***
MMR-all vs. POLE/POLD1 + HIGH TMB CMs	-791.1	Yes	****
MMR-all vs. POLE/POLD1 + MEDIUM TMB CMs	-508.7	Yes	****
MMR-all vs. POLE/POLD1 + LOW TMB CMs	-372.6	Yes	****
MMR-all vs. POLE/POLD1 + ONCOGENES	-275.9	Yes	**
MMR + HIGH TMB CMs vs. MMR + LOW TMB CMs	395.2	Yes	***
MMR + HIGH TMB CMs vs. MMR+ONCOGENES	536.9	Yes	****
MMR + HIGH TMB CMs vs. POLE/POLD1-all	638.5	Yes	****
MMR + HIGH TMB CMs vs. POLE/POLD1 + LOW TMB CMs	344.4	Yes	**
MMR + HIGH TMB CMs vs. POLE/POLD1 + ONCOGENES	441.2	Yes	****
MMR + MEDIUM TMB CMs vs. MMR+ONCOGENES	282.3	Yes	*
MMR + MEDIUM TMB CMs vs. POLE/POLD1-all	383.9	Yes	****
MMR + MEDIUM TMB CMs vs. POLE/POLD1 + HIGH TMB CMs	-328.6	Yes	**
MMR + LOW TMB CMs vs. POLE/POLD1-all	243.3	Yes	*
MMR + LOW TMB CMs vs. POLE/POLD1 + HIGH TMB CMs	-469.2	Yes	****
MMR+ONCOGENES vs. POLE/POLD1 + HIGH TMB CMs	-610.9	Yes	****
MMR+ONCOGENES vs. POLE/POLD1 + MEDIUM TMB CMs	-328.5	Yes	**
POLE/POLD1-all vs. POLE/POLD1 + HIGH TMB CMs	-712.5	Yes	****
POLE/POLD1-all vs. POLE/POLD1 + MEDIUM TMB CMs	-430.1	Yes	****
POLE/POLD1-all vs. POLE/POLD1 + LOW TMB CMs	-294.1	Yes	**
POLE/POLD1 + HIGH TMB CMs vs. POLE/POLD1 + LOW TMB CMs	418.4	Yes	****
POLE/POLD1 + HIGH TMB CMs vs. POLE/POLD1 + ONCOGENES	515.2	Yes	****
MMR-all vs. MMR+ONCOGENES	-180.2	No	ns
MMR-all vs. POLE/POLD1-all	-78.53	No	ns
MMR + HIGH TMB CMs vs. MMR + MEDIUM TMB CMs	254.6	No	ns
MMR + HIGH TMB CMs vs. POLE/POLD1 + HIGH TMB CMs	-74.02	No	ns
MMR + HIGH TMB CMs vs. POLE/POLD1 + MEDIUM TMB CMs	208.4	No	ns
MMR + MEDIUM TMB CMs vs. MMR + LOW TMB CMs	140.6	No	ns
MMR + MEDIUM TMB CMs vs. POLE/POLD1 + MEDIUM TMB CMs	-46.21	No	ns
MMR + MEDIUM TMB CMs vs. POLE/POLD1 + LOW TMB CMs	89.82	No	ns
MMR + MEDIUM TMB CMs vs. POLE/POLD1 + ONCOGENES	186.6	No	ns
MMR + LOW TMB CMs vs. MMR+ONCOGENES	141.7	No	ns
MMR + LOW TMB CMs vs. POLE/POLD1 + MEDIUM TMB CMs	-186.9	No	ns
MMR + LOW TMB CMs vs. POLE/POLD1 + LOW TMB CMs	-50.82	No	ns
MMR + LOW TMB CMs vs. POLE/POLD1 + ONCOGENES	45.95	No	ns
MMR+ONCOGENES vs. POLE/POLD1-all	101.6	No	ns
MMR+ONCOGENES vs. POLE/POLD1 + LOW TMB CMs	-192.5	No	ns
MMR+ONCOGENES vs. POLE/POLD1 + ONCOGENES	-95.71	No	ns
POLE/POLD1-all vs. POLE/POLD1 + ONCOGENES	-197.3	No	ns
POLE/POLD1 + HIGH TMB CMs vs. POLE/POLD1 + MEDIUM TMB CMs	282.4	No	ns
POLE/POLD1 + MEDIUM TMB CMs vs. POLE/POLD1 + LOW TMB CMs	136	No	ns
POLE/POLD1 + MEDIUM TMB CMs vs. POLE/POLD1 + ONCOGENES	232.8	No	ns
POLE/POLD1 + LOW TMB CMs vs. POLE/POLD1 + ONCOGENES	96.77	No	ns
