## Additional File 5 for "Genetic aberrations in chromatin factors are pervasive, mutually exclusive, associated with a high mutational burden and improved response to checkpoint immunotherapy in cancer"

### Sheet: Mutations
Logistic regression excluding cancer type (study of origin)
Deviance goodness of fit chi-square =	2301.15	df = 2083	P = 0.0005	*
Deviance (likelihood ratio) chi-square =	106.224	df = 57	P < 0.0001
Parameter	Odds Ratio	(95% Conf. Int.)	Z Value	P (>|Z|)
(intercept)	n/a		-42.4476	P < 0.0001
SMARCD1	1.97921	(1.107462 to 3.537164)	2.30452	P = 0.0212
DNMT3L	1.74152	(1.083349 to 2.799555)	2.29051	P = 0.022
H3F3A	1.62732	(0.771214 to 3.433779)	1.27808	P = 0.2012
TET3	1.418	(1.021273 to 1.968839)	2.08567	P = 0.037
PHF6	1.40484	(0.779665 to 2.531296)	1.13149	P = 0.2579
AICDA	1.29799	(0.709406 to 2.374916)	0.846143	P = 0.3975
EZH2	1.29384	(0.806667 to 2.075229)	1.0687	P = 0.2852
KMT2A	1.26924	(0.996588 to 1.616484)	1.93227	P = 0.0533
CHD5	1.23193	(0.924205 to 1.642105)	1.42243	P = 0.1549
SETD1A	1.22755	(0.866956 to 1.738133)	1.1554	P = 0.2479
DNMT3B	1.20979	(0.819346 to 1.786295)	0.957849	P = 0.3381
SETD2	1.20879	(0.940565 to 1.553501)	1.48129	P = 0.1385
TET1	1.19445	(0.886838 to 1.608764)	1.16952	P = 0.2422
CREBBP	1.18374	(0.922691 to 1.518655)	1.32699	P = 0.1845
ATRX	1.16973	(0.938017 to 1.458673)	1.39186	P = 0.164
KDM6A	1.1601	(0.887101 to 1.517127)	1.08486	P = 0.278
ARID2	1.0851	(0.833423 to 1.41279)	0.606626	P = 0.5441
SMARCA4	1.08169	(0.828693 to 1.411913)	0.577632	P = 0.5635
PRDM9	1.06795	(0.83844 to 1.360274)	0.532517	P = 0.5944
KMT2D	1.05138	(0.878049 to 1.258926)	0.545082	P = 0.5857
NSD2	1.03667	(0.678462 to 1.583999)	0.166496	P = 0.8678
DAXX	1.03486	(0.640096 to 1.673087)	0.1398	P = 0.8888
HDAC9	1.02843	(0.753122 to 1.404369)	0.17633	P = 0.86
DNMT1	1.02745	(0.696901 to 1.514777)	0.136718	P = 0.8913
HDAC4	1.02589	(0.705408 to 1.491986)	0.133778	P = 0.8936
KMT2C	1.0197	(0.850108 to 1.223128)	0.210213	P = 0.8335
KDM2B	0.996725	(0.687101 to 1.445872)	-0.017285	P = 0.9862
CHD2	0.966522	(0.679123 to 1.375546)	-0.189115	P = 0.85
EP300	0.960393	(0.742243 to 1.24266)	-0.307401	P = 0.7585
SMARCB1	0.941529	(0.531283 to 1.668558)	-0.206373	P = 0.8365
BRD4	0.938047	(0.632465 to 1.391274)	-0.318007	P = 0.7505
CHD8	0.928234	(0.68635 to 1.255364)	-0.483478	P = 0.6288
PBRM1	0.923841	(0.71747 to 1.189572)	-0.614133	P = 0.5391
MBD1	0.920658	(0.567889 to 1.492565)	-0.33534	P = 0.7374
TET2	0.919021	(0.633283 to 1.333683)	-0.444459	P = 0.6567
CHD7	0.918726	(0.702535 to 1.201445)	-0.619253	P = 0.5357
CHD4	0.888988	(0.672633 to 1.174934)	-0.826986	P = 0.4082
BRD8	0.875639	(0.578098 to 1.326322)	-0.626875	P = 0.5307
H3F3B	0.873969	(0.347993 to 2.194931)	-0.286719	P = 0.7743
SMARCE1	0.872433	(0.437287 to 1.740594)	-0.387256	P = 0.6986
CHD1	0.842759	(0.572583 to 1.240419)	-0.867475	P = 0.3857
KDM5C	0.827197	(0.56563 to 1.209721)	-0.978235	P = 0.328
ING1	0.805964	(0.454682 to 1.428641)	-0.738585	P = 0.4602
ARID1B	0.798739	(0.586219 to 1.088301)	-1.42383	P = 0.1545
KMT2B	0.778634	(0.587724 to 1.031558)	-1.74347	P = 0.0813
HIST1H3B	0.777184	(0.435498 to 1.386955)	-0.853027	P = 0.3936
DNMT3A	0.771513	(0.525548 to 1.132594)	-1.32431	P = 0.1854
NSD1	0.73615	(0.549223 to 0.986697)	-2.04957	P = 0.0404
CHD3	0.732821	(0.513745 to 1.045319)	-1.71538	P = 0.0863
HIST1H1B	0.727652	(0.407936 to 1.297942)	-1.07676	P = 0.2816
CHD6	0.700432	(0.521833 to 0.940158)	-2.37085	P = 0.0177
ARID1A	0.698912	(0.568234 to 0.859641)	-3.39203	P = 0.0007
IDH1	0.696298	(0.546802 to 0.886667)	-2.9354	P = 0.0033
HDAC2	0.687293	(0.345978 to 1.365322)	-1.07079	P = 0.2843
MBD4	0.601664	(0.298565 to 1.212466)	-1.42108	P = 0.1553
PHF23	0.561029	(0.268499 to 1.172273)	-1.53723	P = 0.1242
IDH2	0.302343	(0.135329 to 0.675474)	-2.91657	P = 0.0035
Logistic regression - model analysis
Accuracy = 1.000000E-007
Log likelihood with all covariates = -5,610.689467
Deviance with all covariates = 2,301.147995 df = 2083 rank = 58
Akaike information criterion = 2,417.147995
Schwartz information criterion = 2,753.620664
Deviance with no covariates = 2,407.372459
Deviance (likelihood ratio) chi-square = 106.224464 df = 57 P < 0.0001
Pseudo (McFadden) R-square = 0.044125
Pseudo (likelihood ratio index) R-square = 0.009377
Pearson chi-square goodness of fit = 2,241.958224 df = 2083 P = 0.0079
Deviance goodness of fit = 2,301.147995 df = 2083 P = 0.0005
Hosmer-Lemeshow test = 0.427483 df = 4 P = 0.9802
Parameter	Coefficient	Standard Error	Z Value	P(>|Z|)
(intercept)	-1.13737	0.026795	-42.4476	P < 0.0001
SMARCB1	-0.06025	0.291949	-0.206373	P = 0.8365
SMARCA4	0.07852	0.135934	0.577632	P = 0.5635
PBRM1	-0.079215	0.128986	-0.614133	P = 0.5391
ARID1A	-0.358231	0.10561	-3.39203	P = 0.0007
ARID1B	-0.224721	0.157829	-1.42383	P = 0.1545
ARID2	0.081676	0.13464	0.606626	P = 0.5441
SMARCD1	0.682698	0.296244	2.30452	P = 0.0212
SMARCE1	-0.13647	0.352402	-0.387256	P = 0.6986
ATRX	0.15677	0.112633	1.39186	P = 0.164
DAXX	0.034266	0.245109	0.1398	P = 0.8888
CHD5	0.208579	0.146635	1.42243	P = 0.1549
CHD2	-0.034051	0.180055	-0.189115	P = 0.85
CHD1	-0.171074	0.19721	-0.867475	P = 0.3857
CHD3	-0.310853	0.181215	-1.71538	P = 0.0863
CHD4	-0.117672	0.14229	-0.826986	P = 0.4082
CHD6	-0.356057	0.150181	-2.37085	P = 0.0177
CHD7	-0.084767	0.136887	-0.619253	P = 0.5357
CHD8	-0.074471	0.154032	-0.483478	P = 0.6288
DNMT3A	-0.259402	0.195877	-1.32431	P = 0.1854
DNMT3L	0.554759	0.242199	2.29051	P = 0.022
DNMT3B	0.190447	0.198828	0.957849	P = 0.3381
DNMT1	0.027078	0.19806	0.136718	P = 0.8913
TET2	-0.084447	0.189999	-0.444459	P = 0.6567
TET1	0.177687	0.151931	1.16952	P = 0.2422
TET3	0.349247	0.16745	2.08567	P = 0.037
IDH1	-0.361977	0.123314	-2.9354	P = 0.0033
IDH2	-1.19619	0.410137	-2.91657	P = 0.0035
AICDA	0.260817	0.308243	0.846143	P = 0.3975
MBD1	-0.082667	0.246516	-0.33534	P = 0.7374
MBD4	-0.508055	0.357513	-1.42108	P = 0.1553
EP300	-0.040412	0.131465	-0.307401	P = 0.7585
CREBBP	0.168682	0.127116	1.32699	P = 0.1845
HDAC2	-0.374995	0.350203	-1.07079	P = 0.2843
HDAC4	0.025565	0.191097	0.133778	P = 0.8936
HDAC9	0.02803	0.158961	0.17633	P = 0.86
KMT2A	0.238418	0.123388	1.93227	P = 0.0533
KMT2D	0.050103	0.091918	0.545082	P = 0.5857
KMT2C	0.01951	0.092809	0.210213	P = 0.8335
KMT2B	-0.250214	0.143515	-1.74347	P = 0.0813
SETD1A	0.205022	0.177447	1.1554	P = 0.2479
PRDM9	0.065737	0.123446	0.532517	P = 0.5944
EZH2	0.257614	0.241054	1.0687	P = 0.2852
NSD1	-0.306322	0.149456	-2.04957	P = 0.0404
NSD2	0.036013	0.2163	0.166496	P = 0.8678
SETD2	0.189618	0.128009	1.48129	P = 0.1385
KDM5C	-0.189712	0.193933	-0.978235	P = 0.328
KDM6A	0.148511	0.136894	1.08486	P = 0.278
KDM2B	-0.003281	0.189796	-0.017285	P = 0.9862
PHF6	0.33992	0.30042	1.13149	P = 0.2579
PHF23	-0.577983	0.37599	-1.53723	P = 0.1242
BRD4	-0.063956	0.201113	-0.318007	P = 0.7505
BRD8	-0.132801	0.211846	-0.626875	P = 0.5307
ING1	-0.215716	0.292067	-0.738585	P = 0.4602
H3F3A	0.486936	0.380989	1.27808	P = 0.2012
H3F3B	-0.134711	0.469836	-0.286719	P = 0.7743
HIST1H3B	-0.252078	0.29551	-0.853027	P = 0.3936
HIST1H1B	-0.317933	0.295267	-1.07676	P = 0.2816

### Sheet: CNAs
Logistic regression excluding cancer type (study of origin)
Deviance goodness of fit chi-square =	1421.77	df = 1110	P < 0.0001	*
Deviance (likelihood ratio) chi-square =	124.689	df = 57	P < 0.0001
Parameter	Odds Ratio	(95% Conf. Int.)	Z Value	P (>|Z|)
(intercept)	n/a		-46.7432	P < 0.0001
EP300	1.93653	(1.160689 to 3.230956)	2.53053	P = 0.0114
SMARCD1	1.82704	(0.878464 to 3.799899)	1.61314	P = 0.1067
KMT2B	1.70437	(1.27338 to 2.281236)	3.5848	P = 0.0003
KDM5C	1.6959	(1.058194 to 2.717904)	2.19502	P = 0.0282
DNMT3L	1.61094	(0.993247 to 2.612753)	1.9325	P = 0.0533
IDH2	1.58609	(0.847796 to 2.967302)	1.44332	P = 0.1489
HDAC4	1.57648	(1.10493 to 2.24928)	2.51022	P = 0.0121
SMARCA4	1.54036	(0.981892 to 2.416464)	1.88042	P = 0.0601
ARID2	1.53704	(0.984627 to 2.399373)	1.89178	P = 0.0585
HDAC9	1.51801	(1.089692 to 2.114689)	2.4678	P = 0.0136
HIST1H1B	1.48874	(0.679417 to 3.262148)	0.994238	P = 0.3201
MBD1	1.4568	(0.889755 to 2.38524)	1.49563	P = 0.1347
KMT2C	1.43544	(0.934598 to 2.204673)	1.65102	P = 0.0987
AICDA	1.35207	(0.804593 to 2.272066)	1.13898	P = 0.2547
DNMT3A	1.33719	(0.774165 to 2.309702)	1.04203	P = 0.2974
NSD2	1.30435	(0.891884 to 1.907561)	1.37	P = 0.1707
CHD4	1.28467	(0.793398 to 2.080123)	1.01876	P = 0.3083
PRDM9	1.26673	(0.960496 to 1.670593)	1.67451	P = 0.094
CHD7	1.23103	(0.935182 to 1.620469)	1.48211	P = 0.1383
BRD8	1.21847	(0.684391 to 2.169342)	0.67141	P = 0.502
MBD4	1.21432	(0.813061 to 1.813594)	0.948788	P = 0.3427
CHD5	1.20457	(0.784166 to 1.850368)	0.849832	P = 0.3954
TET1	1.18339	(0.643926 to 2.174809)	0.542313	P = 0.5876
BRD4	1.18064	(0.811948 to 1.716734)	0.869341	P = 0.3847
PHF6	1.17857	(0.72974 to 1.903468)	0.67178	P = 0.5017
KMT2A	1.17153	(0.769804 to 1.782912)	0.738902	P = 0.46
PBRM1	1.13914	(0.658288 to 1.971224)	0.465597	P = 0.6415
DAXX	1.06528	(0.547737 to 2.071822)	0.186318	P = 0.8522
H3F3B	1.05755	(0.751093 to 1.489037)	0.320489	P = 0.7486
PHF23	1.03283	(0.491845 to 2.168854)	0.08534	P = 0.932
DNMT3B	1.02433	(0.703091 to 1.492342)	0.125206	P = 0.9004
CHD8	1.00654	(0.626345 to 1.617502)	0.026918	P = 0.9785
ATRX	0.997759	(0.604838 to 1.645933)	-0.008786	P = 0.993
ING1	0.992532	(0.674494 to 1.460533)	-0.038032	P = 0.9697
ARID1A	0.976688	(0.558027 to 1.709449)	-0.082594	P = 0.9342
CHD6	0.95602	(0.617814 to 1.479369)	-0.201909	P = 0.84
CHD3	0.922517	(0.42924 to 1.982659)	-0.206604	P = 0.8363
KDM6A	0.912044	(0.617288 to 1.347545)	-0.462271	P = 0.6439
ARID1B	0.894835	(0.563992 to 1.419752)	-0.471803	P = 0.6371
EZH2	0.893615	(0.539477 to 1.480225)	-0.436831	P = 0.6622
CREBBP	0.889299	(0.559178 to 1.414314)	-0.495609	P = 0.6202
H3F3A	0.889223	(0.650248 to 1.216026)	-0.735199	P = 0.4622
SETD2	0.886286	(0.464756 to 1.69014)	-0.366518	P = 0.714
NSD1	0.882871	(0.588508 to 1.324469)	-0.602003	P = 0.5472
SMARCE1	0.858507	(0.590818 to 1.24748)	-0.800171	P = 0.4236
HIST1H3B	0.818666	(0.37939 to 1.766559)	-0.50987	P = 0.6101
TET2	0.809868	(0.364371 to 1.80005)	-0.517498	P = 0.6048
CHD2	0.781997	(0.413783 to 1.477874)	-0.757199	P = 0.4489
SMARCB1	0.731422	(0.419419 to 1.275519)	-1.1023	P = 0.2703
DNMT1	0.720217	(0.424229 to 1.222717)	-1.21536	P = 0.2242
SETD1A	0.687008	(0.399494 to 1.181444)	-1.35718	P = 0.1747
KDM2B	0.682522	(0.365167 to 1.275681)	-1.19696	P = 0.2313
TET3	0.668724	(0.306018 to 1.461325)	-1.00887	P = 0.313
CHD1	0.636985	(0.374479 to 1.083504)	-1.66406	P = 0.0961
KMT2D	0.622752	(0.276594 to 1.402129)	-1.14373	P = 0.2527
HDAC2	0.60941	(0.363371 to 1.022043)	-1.87732	P = 0.0605
IDH1	0.451077	(0.23813 to 0.85445)	-2.44257	P = 0.0146
Logistic regression - model analysis
Accuracy = 1.000000E-007
Log likelihood with all covariates = -5,601.457052
Deviance with all covariates = 1,421.767734 df = 1110 rank = 58
Akaike information criterion = 1,537.767734
Schwartz information criterion = 1,838.487576
Deviance with no covariates = 1,546.457028
Deviance (likelihood ratio) chi-square = 124.689294 df = 57 P < 0.0001
Pseudo (McFadden) R-square = 0.080629
Pseudo (likelihood ratio index) R-square = 0.011008
Pearson chi-square goodness of fit = 1,262.734181 df = 1110 P = 0.0009
Deviance goodness of fit = 1,421.767734 df = 1110 P < 0.0001
Hosmer-Lemeshow test = 4.497463 df = 3 P = 0.2125
Parameter	Coefficient	Standard Error	Z Value	P(>|Z|)
(intercept)	-1.24893	0.026719	-46.7432	P < 0.0001
SMARCB1	-0.312765	0.283739	-1.1023	P = 0.2703
SMARCA4	0.432016	0.229744	1.88042	P = 0.0601
PBRM1	0.130271	0.279793	0.465597	P = 0.6415
ARID1A	-0.023589	0.285597	-0.082594	P = 0.9342
ARID1B	-0.111116	0.235514	-0.471803	P = 0.6371
ARID2	0.429858	0.227224	1.89178	P = 0.0585
SMARCD1	0.602697	0.373618	1.61314	P = 0.1067
SMARCE1	-0.15256	0.19066	-0.800171	P = 0.4236
ATRX	-0.002244	0.255388	-0.008786	P = 0.993
DAXX	0.063234	0.339391	0.186318	P = 0.8522
CHD5	0.186125	0.219014	0.849832	P = 0.3954
CHD2	-0.245905	0.324756	-0.757199	P = 0.4489
CHD1	-0.451009	0.27103	-1.66406	P = 0.0961
CHD3	-0.08065	0.390358	-0.206604	P = 0.8363
CHD4	0.250498	0.245886	1.01876	P = 0.3083
CHD6	-0.044976	0.222755	-0.201909	P = 0.84
CHD7	0.207851	0.14024	1.48211	P = 0.1383
CHD8	0.006515	0.242029	0.026918	P = 0.9785
DNMT3A	0.290574	0.278854	1.04203	P = 0.2974
DNMT3L	0.476814	0.246734	1.9325	P = 0.0533
DNMT3B	0.024039	0.191997	0.125206	P = 0.9004
DNMT1	-0.328203	0.270045	-1.21536	P = 0.2242
TET2	-0.210884	0.407507	-0.517498	P = 0.6048
TET1	0.168385	0.310494	0.542313	P = 0.5876
TET3	-0.402384	0.398848	-1.00887	P = 0.313
IDH1	-0.796118	0.325935	-2.44257	P = 0.0146
IDH2	0.461269	0.319589	1.44332	P = 0.1489
AICDA	0.301636	0.264828	1.13898	P = 0.2547
MBD1	0.376246	0.251563	1.49563	P = 0.1347
MBD4	0.194181	0.204662	0.948788	P = 0.3427
EP300	0.660896	0.261169	2.53053	P = 0.0114
CREBBP	-0.117322	0.236722	-0.495609	P = 0.6202
HDAC2	-0.495265	0.263815	-1.87732	P = 0.0605
HDAC4	0.455196	0.181337	2.51022	P = 0.0121
HDAC9	0.417402	0.169139	2.4678	P = 0.0136
KMT2A	0.158314	0.214256	0.738902	P = 0.46
KMT2D	-0.473607	0.414088	-1.14373	P = 0.2527
KMT2C	0.36147	0.218937	1.65102	P = 0.0987
KMT2B	0.533196	0.148738	3.5848	P = 0.0003
SETD1A	-0.375409	0.276611	-1.35718	P = 0.1747
PRDM9	0.236436	0.141197	1.67451	P = 0.094
EZH2	-0.11248	0.257492	-0.436831	P = 0.6622
NSD1	-0.124576	0.206936	-0.602003	P = 0.5472
NSD2	0.265703	0.193944	1.37	P = 0.1707
SETD2	-0.120715	0.329356	-0.366518	P = 0.714
KDM5C	0.528212	0.240641	2.19502	P = 0.0282
KDM6A	-0.092067	0.199163	-0.462271	P = 0.6439
KDM2B	-0.38196	0.319108	-1.19696	P = 0.2313
PHF6	0.164305	0.244582	0.67178	P = 0.5017
PHF23	0.032303	0.378525	0.08534	P = 0.932
BRD4	0.166052	0.191009	0.869341	P = 0.3847
BRD8	0.197599	0.294304	0.67141	P = 0.502
ING1	-0.007496	0.197094	-0.038032	P = 0.9697
H3F3A	-0.117407	0.159694	-0.735199	P = 0.4622
H3F3B	0.055952	0.174583	0.320489	P = 0.7486
HIST1H3B	-0.200079	0.392411	-0.50987	P = 0.6101
HIST1H1B	0.397933	0.400239	0.994238	P = 0.3201
